# Annotation and assessment of functional variants in regulatory regions using epigenomic data in farm animals

**DOI:** 10.1101/2024.02.06.578787

**Authors:** Ruixian Ma, Renzhuo Kuang, Jingcheng Zhang, Jiahao Sun, Yueyuan Xu, Xinbo Zhou, Zheyu Han, Mingyang Hu, Daoyuan Wang, Yuhua Fu, Yong Zhang, Xinyun Li, Mengjin Zhu, Shuhong Zhao, Tao Xiang, Mengwei Shi, Yunxia Zhao

## Abstract

**Background:** Understanding the functional impact of genetic variants is essential for advancing animal genomics and improving livestock breeding. Variants that disrupt transcription factor (TF) motifs provide a means to assess functional potential, but the lack of TF ChIP-seq data for farm animals presents a challenge.

**Results:** To address this, we curated nearly 900 epigenomic datasets from 10 farm animal species and annotated eight regulatory regions to assess how variants affect TF motifs. Over 127 million candidate functional variants were classified into five functional confidence categories across the species. Variants with high confidence were enriched in eQTLs and trait-associated SNPs, showing greater potential to affect gene expression and phenotypes. Incorporating these functional variants into genomic prediction models improved the accuracy of Estimated Breeding Values (EBVs). Active variants also revealed trait-related tissues, and single-cell RNA sequencing (scRNA-seq) identified the cell types most associated with production traits. To facilitate research, we developed the Integrated Functional Mutation (IFmut) platform, enabling users to explore variant functions easily. Our study provides a flexible platform and resource for studying genomic variation in farm animals, setting a new standard for research and breeding strategies.

**Conclusion:** The results indicated that evaluating functional potential by annotating and categorizing variants that interfere with transcription factor motifs can help elucidate changes in gene expression and phenotype. By focusing on high-confidence variants enriched in eQTL and trait-associated SNPs, it improves the accuracy of genomic predictions in research and breeding strategies.
