## Supplementary Table 1-4 for "Annotation and assessment of functional variants in regulatory regions using epigenomic data in farm animals"

### Sheet: Supplementary Table S1
Supplementary Table S1. Number of regulatory regions detected in farm animals
Genomic regions	Pig	Cattle	Sheep	Goat	Horse	Chicken	Mallard	Swan goose	Rabbit	Dog
Basic regulatory regions
NFR	200450	328909	58655	28556	222313	103504	0	0	79107	93814
OCR	441818	780224	418560	138215	739376	600364	165291	55736	112380	956225
Narrow H3K27ac peak	163307	162841	57167	54046	142621	69527	0	0	80747	268206
Footprint	2318229	4002427	978982	185119	1641694	3157063	1192881	516570	150917	1873761
Total non-redundant	352763	804593	474751	169985	530455	1026316	234084	111738	169590	758436
TF binding site-related regions
Footprint-matching motif	125500	1352480	253476	91581	2281195	1098796	250078	184707	73273	3878782
Partial motif-containing footprint	198272	1569613	374664	44635	237830	680374	150392	62552	22440	308429
Motif	1354404	24540298	15242424	690237	2877164	2962352	904686	530723	423420	3731870
TF binding site	43007	182643	136538	0	80360	135362	0	0	0	0
Total non-redundant	451212	2783299	2443102	205279	765525	428545	247022	159496	167189	1170051

### Sheet: Supplementary Table S2
Supplementary Table S2. Genomic coverage of regulatory regions in farm animals
Genomic regions	Pig	Cattle	Sheep	Goat	Horse	Chicken	Mallard	Swan goose	Rabbit	Dog
Basic regulatory regions (bp)
NFR	60641955	95978174	9085698	7399647	68206821	33571036	0	0	19679444	23436734
OCR	300233553	324314161	186787025	50644869	323657870	309414106	88392846	43393650	55166814	362302020
H3K27ac peak	700812854	608126611	117598663	108092000	595123472	229512492	0	0	209996391	742513732
Footprint	93287631	127134565	24974332	3996645	64303448	151709670	28154176	15009290	4680828	76554325
Total non-redundant	787386263	794764318	287920733	145400862	731471036	441600747	90090006	44791330	241040282	914042586
TF binding site-related regions (bp)
Footprint-matching motif	3295980	22900815	4146394	336427	4284390	18530843	944595	1027200	358943	5095086
Partial motif-containing footprint	7771203	46493819	9943498	932015	6436725	30423419	2480067	2223381	817086	7268186
Motif	20463073	135948968	53057694	3658479	17838280	50400477	4714480	3199673	2845762	20662931
TF binding site	31158919	332861617	55897125	0	127061448	100867511	0	0	0	0
Total non-redundant	51963305	391146808	104501330	4162793	139877076	107662441	6084458	4560420	3394978	25436814

### Sheet: Supplementary Table S3
Supplementary Table S3. Variant classification approach
Categorization Scheme
Category	Description
Category 1	High possibility of affecting transcription factor binding
1a	QTL + OCR + NFR + Footprint+ Footprint-matching motif
1b	OCR + NFR + Footprint+ Footprint-matching motif
1c	QTL + OCR + NFR + Partial motif-containing footprint
1d	OCR + NFR + Partial motif-containing footprint
Category 2	Moderate possibility of affecting TF binding
2a	QTL + OCR + Footprint + Footprint-matching motif
2b	OCR + Footprint + Footprint-matching motif
2c	QTL + OCR + Partial motif-containing footprint
2d	OCR + Partial motif-containing footprint
Category 3	Low possibility of affecting TF binding
3a	OCR + NFR + Footprint
3b	OCR / NFR + Motif
Category 4	Minimal possibility of affecting TF binding
4	OCR / NFR / Footprint / TF binding site
Category 5	Likely to be associated with gene expression
5	H3K27ac peak
QTL, quantitative trait loci; NFR, nucleosome-free regions; OCR, open chromatin regions

### Sheet: Supplementary Table S4
Supplementary Table S4. Predictive reliabilities of estimated breeding values for traits ADG and BF
Scenarios	SNP numbers	ADG	BF
11k random	11000	0.268 (0.014)	0.265 (0.015)
1+2 muscle	10544	0.319	0.316
1+2 liver	6049	0.348	0.346
1+2 adipose	3801	0.38	0.378
Numbers within the parentheses are the standard errors of the reliabilities
